# Divergent RNA structures support accurate splicing of the SF3B1-sensitive *MAP3K7* intron

**DOI:** 10.64898/2026.05.19.726294

**Authors:** Austin Herbert, Alexandra Randazza, Abigail Hatfield, Lela Lackey

## Abstract

Splicing is governed by interactions between the spliceosome and precursor RNA sequence and structural elements. However, the relative contributions of RNA sequence and structural elements remain unclear. Here, we systematically dissect these determinants using a high-throughput mutagenesis approach with the *MAP3K7* intron reporter. The *MAP3K7* gene encodes a serine/threonine kinase involved in response to environmental stress. *MAP3K7* precursor RNA contains a cryptic 3’ splice site that increases in use when the core spliceosomal protein SF3B1 is mutated. SF3B1 mutations are known to promote aberrant splicing and are associated with cancer, particularly the lysine 700 to glutamate mutation (K700E). We designed a pooled library of 249 *MAP3K7* mutants targeting branch points, RNA-binding protein motifs, nucleotide composition and predicted structural elements. The impact of these mutants on splicing was measured in the context of normal and SF3B1 K700E expression. RNA structure was assessed in parallel using *in vitro* high-throughput SHAPE-MAP chemical probing. We found that branchpoint mutations drive the strongest increases in cryptic splice-site use. There is no overall correlation between cryptic splice-site use and structural similarity to the wild-type *MAP3K7* RNA. However, mutants within an RNA binding protein hotspot (containing U2AF2, U2AF1, KHSRP and SRSF2 sites) are associated with cryptic splice-site use and structural similarity to wild-type *MAP3K7* RNA. These structural changes are associated with increased ensemble diversity. Our results demonstrate that although there are key structured regions within an RNA, there is also extensive variability where divergent RNA structures allow for accurate splicing.
