## SupplementalTable_S2 for "Divergent RNA structures support accurate splicing of the SF3B1-sensitive *MAP3K7* intron"

### Sheet: Sheet1
Supplemental Table 2. Statistical analysis of MAP3K7 mutant categories for splicing accuracy and similarity to wild-type structure
Category	Significant Basal Splicing Change	Mean C3SS Usage	SE Mean C3SS Usage	Mean Basal ΔC3SS	SE Mean Basal ΔC3SS	Mean Structural Similarity (RNAsmc)	SE	Mean SHAPE Correlation	SE
Branch_Point	TRUE	0.168	0.017	0.137	0.017	6.5	0.2	0.7	0.01
RBP_Three	TRUE	0.179	0.016	0.148	0.016	6.16	0.15	0.63	0.02
RBP_One	TRUE	0.145	0.015	0.114	0.015	5.88	0.21	0.58	0.02
Branch_Point	FALSE	0.095	0.019	0.064	0.019	6.31	0.42	0.71	0.01
RBP_Three	FALSE	0.03	0.007	-0.002	0.007	5.13	0.73	0.53	0.04
RBP_One	FALSE	0.078	0.02	0.047	0.02	5.67	0.55	0.51	0.05
