## SupplementalTable_S4 for "Divergent RNA structures support accurate splicing of the SF3B1-sensitive *MAP3K7* intron"

### Sheet: Sheet1
Supplemental Table 4. Regression statistics for structure:function comparisons.
Figure panel	Set of Mutants	Comparison	Predictor	Slope coefficient (β)	t-statistic	df	p-value	R²
3B	All	Basal splicing vs Structural Similarity (RNAsmc)	Basal ΔC3SS	-0.17	-0.42	404	0.677	<0.001
3C	All	Basal splicing vs Experimental Reactivity (Spearman Correlation)	Basal ΔC3SS	-0.05	-0.89	403	0.377	0.00194
3D	All	Structural Similarity (RNAsmc) vs Experimental Reactivity (Spearman Correlation)	n/a	0.051	8.04	403	9.28e-15	0.138
4B	All	SF3B1 K700E-mediated splicing vs Structural Similarity (RNAsmc)	ΔC3SS (K700E−WT)	-2.09	-1.81	268	0.071	0.012
4C	All	SF3B1 K700E-mediated splicing vs Experimental Reactivity (Spearman Correlation)	ΔC3SS (K700E−WT)	-0.0076	-0.05	267	0.96	<0.001
5B	Branch_Point	Basal mutant vs WT MAP3K7	Basal ΔC3SS	-0.255	-0.133	44	0.895	<0.001
5C	Branch_Point	SF3B1 K700E vs SF3B1 WT	ΔC3SS (K700E−WT)	-3.15	-1.108	44	0.274	0.027
5D	RBP Block Three	Basal mutant vs WT MAP3K7	Basal ΔC3SS	4.488	2.346	20	0.029	0.216
5E	RBP Block Three	SF3B1 K700E vs SF3B1 WT	ΔC3SS (K700E−WT)	7.766	3.551	20	0.002	0.387
5F	RBP Block One	Basal mutant vs WT MAP3K7	Basal ΔC3SS	0.165	0.066	30	0.948	<0.001
5G	RBP Block One	SF3B1 K700E vs SF3B1 WT	ΔC3SS (K700E−WT)	6.769	2.497	30	0.018	0.172
