## SupplementalTable_S5 for "Divergent RNA structures support accurate splicing of the SF3B1-sensitive *MAP3K7* intron"

### Sheet: Sheet1
Supplemental Table 5. Statistical analysis of MAP3K7 mutant categories for SF3B1 K700E-mediated splicing accuracy and similarity to wild-type structure
Category	Significant SF3B1-Dependent Splicing Change	Mean Mutant C3SS Usage (SF3B1 WT)	SE Mean Mutant C3SS Usage (SF3B1 WT)	Mean Mutant C3SS Usage (SF3B1 K700E)	SE Mean Mutant C3SS Usage (SF3B1 K700E)	Mean ΔC3SS (K700E-WT)	SE Mean ΔC3SS (K700E-WT)	Mean SHAPE Correlation	SE Mean SHAPE Correlation	Mean Structural Similarity (RNAsmc)	SE Mean Structural Similarity (RNAsmc)
Branch_Point	TRUE	0.139	0.011	0.274	0.018	0.136	0.009	0.702	0.01	6.363	0.223
RBP_Three	TRUE	0.161	0.017	0.283	0.026	0.122	0.011	0.619	0.021	6.213	0.151
RBP_One	TRUE	0.131	0.018	0.236	0.027	0.104	0.012	0.58	0.02	6.15	0.212
Branch_Point	FALSE	0.167	0.033	0.214	0.035	0.047	0.012	0.695	0.017	6.596	0.301
RBP_Three	FALSE	0.15	0.057	0.163	0.054	0.013	0.023	0.595	0.023	5.362	0.485
RBP_One	FALSE	0.147	0.023	0.184	0.031	0.037	0.019	0.565	0.031	5.295	0.337
