## SupplementalTable_S7 for "Divergent RNA structures support accurate splicing of the SF3B1-sensitive *MAP3K7* intron"

### Sheet: Sheet1
Supplemental Table 7. Additional primer sequences.
Name	Sequence
LL582	TAATACGACTCACTATAGGGTTGTTTAACATTCTTCACAATTTGCC
LL583	CCATCACCACTTTGTACAAGAAAGCTGG
LL588	CCCTACACGACGCTCTTCCGATCTNNNNNGTTGTTTAACATTCTTCACAATTTGCC
LL589	GACTGGAGTTCAGACGTGTGCTCTTCCGATCTNNNNNCCATCACCACTTTGTACAAGAAAGCTGG
LL586	GTTGTTTAACATTCTTCACAATTTGCC
LL596	CCCTACACGACGCTCTTCCGATCTNNNNNAACCACTACCTGAGCACCCAGTC
LL579	AACCACTACCTGAGCACCCAGTC
